# Multi-agentic system for primer design in qPCR and LAMP diagnostics tests

**DOI:** 10.64898/2026.09.15.751771

**Authors:** Kenny J.X. Lau

## Abstract

Primer design is a fundamental component of molecular diagnostics in both quantitative polymerase chain reaction (qPCR) and loop-mediated isothermal amplification (LAMP) assays. However, assay design is often performed manually as nucleotide databases, sequence alignment tools and resources are found at different places on the Internet. In this study, an AI-orchestrated bioinformatics workflow was developed to automate the end-to-end qPCR and LAMP primers and probes. The workflow was implemented using LangGraph, LangChain and Biopython, where a series of specialized agents were coordinated to execute sequential bioinformatics tasks with minimal human intervention.

Target sequences were then retrieved based on the user’s request from the National Center for Biotechnology Information nucleotide database and the requested sequence records were then subjected to multiple sequence alignment for the identification of conserved genomic regions. The multi-agentic primer design system can be used for assay development for applications in infectious disease diagnostics, outbreak surveillance and environmental monitoring. This study also demonstrates how multi-agentic systems can be combined with established bioinformatics methods to automate qPCR and LAMP assay design.
