## supplemental information for "Multi-agentic system for primer design in qPCR and LAMP diagnostics tests"

Forward	Reverse	Probe	Start	End	PLoc	TmF	TmR	PTm	Ampsize	Cons_Avg
CGGCCGGGTGGTCGAGATCT	ACGCGTACTGGACGTCGAGCGC	GCGTTCATCGACGCCGAGCA	0	140	97	60.4	63.8	60.4	140	100.0
GCGTTCATCGACGCCGAGCACGCGC	GCTCGCCGGTGTCCGGCTGCGAGATCAGCA	GTACGCGTCGAAGCTCGGCG	97	197	132	68.8	71.8	60.8	100	100.0
