## supplemental information for "Multi-agentic system for primer design in qPCR and LAMP diagnostics tests"

F3	FIP	LoopF (FP)	LoopB (BP)	BIP	B3	Ampsize	Avg_Cons
TATCGAGTTTTGACTGGGTTGTA	ACGATCTGATACCCACAGTAAGTGCACAGGCTGGCCTTCCGAGGCATGTG	TAAAGTGGATGAGCAGGGCGTG	GTGAAGCGTGTCTGTGCCTGCG	GTGCTCTTTTACCGGAGCTTCATTCTGATACTTTATAGTGTTTGTGAT	ATAGATGCGTTACATCGTAATACA	200	100.0
TATCGAGTTTTGACTGGGTTGTA	ACGATCTGATACCCACAGTAAGTGCACAGGCTGGCCTTCCGAGGCATGTG	TAAAGTGGATGAGCAGGGCGTG	GTGAAGCGTGTCTGTGCCTGCG	GTGCTCTTTTACCGGAGCTTCATTCTGATACTTTATAGTGTTTGTGAT	TATATAGATGCGTTACATCGTAATACA	203	100.0
TATCGAGTTTTGACTGGGTTGTA	ACGATCTGATACCCACAGTAAGTGCACAGGCTGGCCTTCCGAGGCATGTG	TAAAGTGGATGAGCAGGGCGTG	GTGAAGCGTGTCTGTGCCTGCG	GTGCTCTTTTACCGGAGCTTCATTCTGATACTTTATAGTGTTTGTGAT	GTATATAGATGCGTTACATCGTAATACA	204	100.0
TATCGAGTTTTGACTGGGTTGTA	ACGATCTGATACCCACAGTAAGTGCACAGGCTGGCCTTCCGAGGCATGTG	TAAAGTGGATGAGCAGGGCGTG	GTGAAGCGTGTCTGTGCCTGCG	GTGCTCTTTTACCGGAGCTTCATTCTGATACTTTATAGTGTTTGTGAT	TATAGATGCGTTACATCGTAATACA	201	100.0
TATCGAGTTTTGACTGGGTTGTA	ACGATCTGATACCCACAGTAAGTGCACAGGCTGGCCTTCCGAGGCATGTG	TAAAGTGGATGAGCAGGGCGTG	GTGAAGCGTGTCTGTGCCTGCG	GTGCTCTTTTACCGGAGCTTCATTCTGATACTTTATAGTGTTTGTGAT	TGTATATAGATGCGTTACATCGTAATACA	205	100.0
TATCGAGTTTTGACTGGGTTGTA	ACGATCTGATACCCACAGTAAGTGCACAGGCTGGCCTTCCGAGGCATGTG	TAAAGTGGATGAGCAGGGCGTG	GTGAAGCGTGTCTGTGCCTGCG	GTGCTCTTTTACCGGAGCTTCATTCTGATACTTTATAGTGTTTGTGAT	ATATAGATGCGTTACATCGTAATACA	202	100.0
TATCGAGTTTTGACTGGGTTGTA	ACGATCTGATACCCACAGTAAGTGCACAGGCTGGCCTTCCGAGGCATGTG	TAAAGTGGATGAGCAGGGCGTG	GTGAAGCGTGTCTGTGCCTGCG	GTGCTCTTTTACCGGAGCTTCATTCTGATACTTTATAGTGTTTGTGAT	TTGTATATAGATGCGTTACATCGTAATACA	206	100.0
TATCGAGTTTTGACTGGGTTGTA	ACGATCTGATACCCACAGTAAGTGCACAGGCTGGCCTTCCGAGGCATGTG	TAAAGTGGATGAGCAGGGCGTG	GTGAAGCGTGTCTGTGCCTGCG	GTGCTCTTTTACCGGAGCTTCATTCTGATACTTTATAGTGTTTGTGAT	GTTGTATATAGATGCGTTACATCGTAATAC	207	100.0
TATCGAGTTTTGACTGGGTTGTA	ACGATCTGATACCCACAGTAAGTGCACAGGCTGGCCTTCCGAGGCATGTG	TAAAGTGGATGAGCAGGGCGTG	GTGAAGCGTGTCTGTGCCTGCG	GTGCTCTTTTACCGGAGCTTCATTCTGATACTTTATAGTGTTTGTGAT	TTGTATATAGATGCGTTACATCGTAATAC	206	100.0
TATCGAGTTTTGACTGGGTTGTA	ACGATCTGATACCCACAGTAAGTGCACAGGCTGGCCTTCCGAGGCATGTG	TAAAGTGGATGAGCAGGGCGTG	GTGAAGCGTGTCTGTGCCTGCG	GTGCTCTTTTACCGGAGCTTCATTCTGATACTTTATAGTGTTTGTGAT	GTATATAGATGCGTTACATCGTAATAC	204	100.0
