## supplemental information for "Multi-agentic system for primer design in qPCR and LAMP diagnostics tests"

Forward	Reverse	Probe	Start	End	PLoc	TmF	TmR	PTm	Ampsize	Cons_Avg
TATCGAGTTTTGACTGGGTTGTAGCTGG	TCACGATCTGATACCCACAGTAAGTGCACA	TTCCGAGGCATGTGCACGCC	0	100	30	58.7	61.0	60.3	100	100.0
CTGCTCATCCACTTTACACCTGTGCA	ATAAACGCAGGCACAGACACGCTTCACAAG	GTGGGTATCAGATCGTGAAGCGTGC	50	150	82	59.3	63.4	60.0	100	100.0
AGCGTGCTCTTTTACCGGAGCT	CGTTGCTGAAAGTTGTATATAGATGCG	TGAAGCGTGTCTGTGCCTGCG	100	218	124	58.6	55.2	60.2	118	100.0
AGTATCAGAATGTGTATTACGATGTAACGC	TATCGCATTTCGCTGCGTTCTTCATCGATG	ACAACTTTCAGCAACGGATCTCTTGGC	164	264	202	55.8	61.9	60.0	100	100.0
AACGGATCTCTTGGCTCTCGCATCGATG	GGTGCGTTCAAAGATTCGATGATTCACTGA	AGAACGCAGCGAAATGCGATAAGTAATGTG	214	314	243	62.4	59.9	60.4	100	100.0
AGTAATGTGAATTGCAGAATTCAGTGAATC	ATTTCATGACACTCAAACAGGCATGCTCCT	ACGCACCTTGCGCTCCTTGG	264	364	307	55.2	60.8	60.2	100	100.0
TTGCGCTCCTTGGTATTCCGA	TCAAGCTAATGCATTTAAGAGGAGCC	TGGACTTGGAGGCTTGTCGGCC	314	455	397	56.2	55.6	61.0	141	100.0
CTTCAACCTATAAGCTTTTGTGGTTTGTAG	CGCAAGGAATCAAGCTAATGCATTTAAGAG	TGGACTTGGAGGCTTGTCGGCC	364	464	397	55.4	57.6	61.0	100	100.0
GGCTCCTCTTAAATGCATTAGCTTGA	ACGGTTAGAAGCTCGCCAAACGCTTCACGG	TGCGGATCGGCTCTCGGTGT	429	529	460	55.6	66.2	60.3	100	100.0
TGATAATATCTACGCCGCGACCGTGAAGC	AGTCCTACCTGATTTGAGGTCAGAGGTCAT	TTTGGCGAGCTTCTAACCGTCTCACT	479	579	509	62.4	60.0	60.2	100	100.0
